# Heat stress drives transcription of LTR retrotransposons in the regenerative flatworm *Macrostomum lignano*

**DOI:** 10.1101/2024.12.18.629116

**Authors:** Kirill Ustyantsev, Stijn Mouton, Mikhail Biryukov, Jakub Wudarski, Lisa Glazenburg, Eugene Berezikov

## Abstract

The evolutionary arms race between transposable elements (TEs) and their hosts contributes to genomic complexity. As TEs mobilization is deleterious for individual cells and organisms, their activity is restricted. During stress, TEs can be reactivated; however, the exact mechanisms vary. We discovered that in the flatworm *Macrostomum lignano*, LTR retrotransposons hijack the heat shock response pathway to boost their transcription at elevated temperatures. While it has been well-described in cruciferous plants, this is the first report of this mechanism in animal LTR retrotransposons. Our results suggest a convergent evolution of the heat stress response in LTR retrotransposons from animals and plants.
