## Supplementary material for "Heat stress drives transcription of LTR retrotransposons in the regenerative flatworm *Macrostomum lignano*": Table S1

### Sheet: 1-Summary_LTR-RTs
Supplementary Table 1. Summary of LTR-RTs identified in the study
See Sheet2 for specifics of HSE-containing lineages
See Fig. S2 and Biryukov et al 2020 (DOI 10.18699/Letters2020-6-12) for the details of classification
Major LTR-RT family	Phylogenetic cluster with family	Number of copies	Number of lineages	Lineages with HSEs	Heat Stress Upregulated lineages with HSEs	Maximum Number of HSEs per LTR
Ty3/gypsy	Mag	1390	221	3	2	3
	Gmr1	921	115	1	1	1
	CsRN1	161	24	3	3	4
	newMlig-specific	106	18	1	-	1
	Tor	87	10	-	-	-
	damaged/new	5	4	-	-	-
	Micropia/Mdg3	1	1	-	-	-
Ty1/copia	Hydra	55	9	4	-	1
	Yokozuna	1	1	-	-
Bel/Pao	Kobel	54	11	-	-
Unclassified	Unknown	296	41	-	-

### Sheet: 2-LineagesWithHSEs
Supplementary Table 1. Summary of LTR-RTs identified in the study
LTR-RT lineage representatives’ names are as follows: Mlig_LTR-RT_[ELEMENT ID][Number of clustered copies]|[Phylogenetic cluster]
LTR-RT lineage with HSE	Minimun number of HSEs per LTR	Median number of HSEs per LTR	Maximum number of HSEs per LTR
LTR-RTs upregulated after heat shock
Mlig_LTR-RT_ID206[19]|Mag	2	3	3
Mlig_LTR-RT_ID343[2]|Mag	1.5	2.2	3
Mlig_LTR-RT_ID2001[17]|Gmr1	1	1	1
Mlig_LTR-RT_ID979[10]|CsRN1	1.5	2	4
Mlig_LTR-RT_ID2677[9]|CsRN1	3.5	4	4
Mlig_LTR-RT_ID2465[5]|CsRN1	2	2.5	3
Not differentially expressed LTR-RTs with HSEs
Mlig_LTR-RT_ID3013[35]|Mag	1	1	1
Mlig_LTR-RT_ID3105[17]|Hydra	0.5	1	1
Mlig_LTR-RT_ID2527[1]|Hydra	1	1	1
Mlig_LTR-RT_ID1114[17]|Hydra	1	1	1
Mlig_LTR-RT_ID2138[9]|Hydra	1	1	1
Mlig_LTR-RT_ID813[1]|newMlig-specific	1	1	1
