## Additional file 4: Table S3 for "Heat stress drives transcription of LTR retrotransposons in the regenerative flatworm *Macrostomum lignano*"

### Sheet: Table S3
Supplementary Table 3. qRT-PCR and cloning primers
Primer name	Application	5’ to 3’ Sequence	Amplicon Length (bp)
LTR-RT_ID206|Mag_BamHI_FWD	Cloning	TTAT ggatcc TGTTGTGTATTGCAAAGGC	272
LTR-RT_ID206|Mag_HindIII_REV	Cloning	GGAT aagctt CATTGTTCTGTTGTTGAATTAACG
Mlig_Gapdh_qPCR_FWD	qRT-PCR	GTTATCATCTCCGCTCCGTCTG	156
Mlig_Gapdh_qPCR_REV	qRT-PCR	TGCCGAATTCGTTGTTGATCAC
LTR-RT_ID206|Mag_qPCR_FWD	qRT-PCR	GACGGAGCTGTGCAACTA	119
LTR-RT_ID206|Mag_qPCR_REV	qRT-PCR	TGAGGTCCTCCACCTTCT
LTR-RT_ID2465|CsRN1_qPCR_FWD	qRT-PCR	ATCAACGCCTCGACAGTACGA	114
LTR-RT_ID2465|CsRN1_qPCR_REV	qRT-PCR	TTGTCGCCACCTAGATCGGA
Mlig_Hsp20_qPCR_FWD	qRT-PCR	CAGTGGACTCGGTCGGT	86
Mlig_Hsp20_qPCR_REV	qRT-PCR	GCCGCTATCCGCATCTT
